# Deep conservation of histone variants in Thermococcales archaea

**DOI:** 10.1101/2021.09.07.455978

**Authors:** Kathryn M Stevens, Antoine Hocher, Tobias Warnecke

**Affiliations:** Medical Research Council London Institute of Medical Sciences, London, United Kingdom; Institute of Clinical Sciences, Faculty of Medicine, Imperial College London, London, United Kingdom

## Abstract

Histones are ubiquitous in eukaryotes where they assemble into nucleosomes, binding and wrapping DNA to form chromatin. One process to modify chromatin and regulate DNA accessibility is the replacement of histones in the nucleosome with paralogous variants. Histones are also present in archaea but whether and how histone variants contribute to the generation of different physiologically relevant chromatin states in these organisms remains largely unknown. Conservation of paralogs with distinct properties can provide *prima facie* evidence for defined functional roles. We recently revealed deep conservation of histone paralogs with different properties in the Methanobacteriales, but little is known experimentally about these histones. In contrast, the two histones of the model archaeon *Thermococcus kodakarensis*, HTkA and HTkB, have been examined in some depth, both *in vitro* and *in vivo*. HTkA and HTkB exhibit distinct DNA-binding behaviours and elicit unique transcriptional responses when deleted. Here, we consider the evolution of HTkA/B and their orthologs across the order Thermococcales. We find histones with signature HTkA- and HTkB-like properties to be present in almost all Thermococcales genomes. Phylogenetic analysis indicates the presence of one HTkA- and one HTkB-like histone in the ancestor of Thermococcales and long-term maintenance of these two paralogs throughout Thermococcales diversification. Our results support the notion that archaea and eukaryotes have convergently evolved histone variants that carry out distinct adaptive functions. Intriguingly, we also detect more highly diverged histone-fold proteins, related to those found in some bacteria, in several Thermococcales genomes. The functions of these bacteria-type histones remain entirely unknown, but structural modelling suggests that they can form heterodimers with HTkA/B-like histones.
