## Supplementary material for "Deep conservation of histone variants in Thermococcales archaea": Table S1

### Sheet: Thermococci_final_dataset
Histone ID (those computed using prodigal annotated)	Assembly	Species	Protein Sequence	Histone Variant	Substitutions at diagnostic sites	Notes
AAL81846.1	GCA_000007305.1	Pyrococcus furiosus DSM 3638	MGELPIAPVDRLIRKAGAQRVSEQAAKVLAEHLEEKAIEIAKKAVDLAKHAGRKTVKVEDIKLAIKS	HTkB-like
BAA30815.1	GCA_000011105.1	Pyrococcus horikoshii OT3	MLVMAELPIAPVDRLIRKAGAQRVSEKAAKLLAEHLEEKALEIARKAVDLAKHAGRKTVKVEDIKLAIRS	HTkB-like
CAB49394.1	GCA_000195935.2	Pyrococcus abyssi GE5	MAELPIAPVDRLIRKAGAQRVSEKAAKLLAEHLEEKALEIAKKAVDLAKHAGRKTVKVEDIKLAIRS	HTkB-like
AFK23164.1	GCA_000263735.1	Pyrococcus sp. ST04	MMGELPIAPVDRLIRKAGAQRVSEQAAKLLAEHLEEKALEIARKAVDLAKHAGRKTVKAEDIKLAIRS	HTkB-like
AMM55014.1	GCA_001577775.1	Pyrococcus kukulkanii	MAELPIAPVDRLIRKAGAQRVSEQAAKLLAEHLEEKALEIARKAVDLAKHAGRKTVKAEDIKLAIRS	HTkB-like
ASJ17568.1	GCA_002214605.1	Thermococcus chitonophagus	MAELPIAPVDRLIRKAGAQRVSEQAAKLLAEHLEEKALEIARKAVDLAKHAGRKTVKAEDN	HTkB-like
AEC51213.1	GCA_000211475.1	Pyrococcus sp. NA2	MGELPIAPVDRLIRKAGAQRVSEKAAKLLAEHLEEKALEIARKAVDLAKHAGRKTVKVDDIKLAIRS	HTkB-like
ADT83796.1	GCA_000151105.2	Thermococcus barophilus MP	MAELPIAPVDRLIRKAGAQRVSEEAAKLLAEHLEEKAVEIAKKAVDLAKHAGRKTVKAEDIKLAIKS	HTkB-like
AHF80071.1	GCA_000517445.1	Thermococcus paralvinellae	MAELPIAPVDRLIRKAGAQRVSEEAAKLLAEHLEEKAIEIAKKAVDLAKHAGRKTVKAEDIKLAIKS	HTkB-like
BAD86478.1	GCA_000009965.1	Thermococcus kodakarensis KOD1	MAELPIAPVDRLIRKAGAARVSEEAAKVLAEHLEEKALEIAKKAVALAQHAGRKTVKAEDIKLAIKS	HTkB-like
AHL23243.1	GCA_000585495.1	Thermococcus nautili	MAELPIAPVDRLIRKAGAARVSEEAAKVLAEHLEEKALEIAKKAVALAQHAGRKTVKAEDIKLAIKS	HTkB-like
AIU68885.1	GCA_000769655.1	Thermococcus eurythermalis	MAELPIAPVDRLIRKAGAARVSEEAAKVLAEHLEEKALEIAKKAVALAQHAGRKTVKAEDIKLAIKS	HTkB-like
LT900021.1-2261 (prodigal computed)	GCA_900198835.1	Thermococcus sp. EXT12c	MAELPIAPVDRLIRKAGAARVSEEAAKVLAEHLEEKALEIAKKAVALAQHAGRKTVKAEDIKLAIKS	HTkB-like
ASJ01246.1	GCA_002214385.1	Thermococcus gorgonarius	MAELPIAPVDRLIRKAGAARVSEEAAKVLAEHLEEKALEIAKKAVALAHHAGRKTVKAEDIKLAIKS	HTkB-like
ACS32979.1	GCA_000022365.1	Thermococcus gammatolerans EJ3	MAELPIAPVDRLIRKAGAARVSEEAAKVLAEHLEEKAIEIAKKAVELAHHAGRKTVKAEDIKLAIRS	HTkB-like
EEB74510.1	GCA_000151205.2	Thermococcus sp. AM4	MAELPIAPVDRLIRKAGAARVSEEAAKVLTEHLEEKAIEIAKKAVELAHHAGRKTVKAEDIKLAIRS	HTkB-like
AJC71819.1	GCA_000816105.1	Thermococcus guaymasensis DSM 11113	MAELPIAPVDRLIRKAGAARVSEEAAKVLAEHLEEKGIEIAKKAVELAHHAGRKTVKAEDIKLAIRS	HTkB-like
ASJ03532.1	GCA_002214585.1	Thermococcus profundus	MAELPIAPVDRLIRKAGAPRVSEEAAKVLAEHLEEKAIEIAKKAVELAHHAGRKTVKAEDIKLAIRS	HTkB-like
LANF01000006.1-173 (prodigal computed)	GCA_000966265.1	Palaeococcus ferrophilus DSM 13482	MAELPIAPIDRLVRKAGAARVSEEAAKVLAEHLEEKAVEVAKKAVELAHHAGRKTVKAEDIKLAIKQ	HTkB-like
ACS90646.1	GCA_000022545.1	Thermococcus sibiricus MM 739	MLGMAELPIAPIDRLVRKAGAPRVSEEAAKVLAEHLEEKAMEIAKKAVDLAKHAGRKTVKAEDIKLAIKA	HTkB-like
EHR77909.1	GCA_000246985.3	Thermococcus litoralis DSM 5473	MAELPIAPVDRLIRKAGAPRVSEEAAKVLAEHLEEKAMEIAKKAVDLAKHAGRKTVKAEDIKLAIKA	HTkB-like
KPU62412.1	GCA_001317345.1	Thermococcus sp. EP1	MPIAPIDRLIRKAGAPRVSEEAAKVMAEHLEEKAMEIAKKAVDLAKHAGRKTVKAEDIKLAIKA	HTkB-like
KE387150.1-180 (prodigal computed)	GCA_000430485.1	Thermococcus sp. PK	MAELPIAPIDRLIRKAGAPRVSEEAAKVMAEHLEEKALEIAKKAVDLAKHAGRKTVKADDIKLAIKA	HTkB-like
AEH23914.1	GCA_000215995.1	Pyrococcus yayanosii CH1	MAELPIAPVDRLIRKAGAQRVSEEAAKVLAEHLEEKALEIAKKAVELAKHAGRKTVKAEDIKLAIKA	HTkB-like		N-terminal (MGAYRGVERPQNPKGLYISFALKENDKTFAGVVE) present in original sequence removed
MTLP01000042.1-356 (prodigal computed)	GCA_002009975.1	Thermococcus sp. JdFR-02	MAELPIAPVDRLIRKAGAARVSEEAAKVLAEHLEEKAVEIAKKAVELAKHAGRKTVKAEDIKLAIKA	HTkB-like
AIF69774.1	GCA_000725425.1	Palaeococcus pacificus DY20341	MAELPIAPVDRLIRKAGAPRVSEEAAKVLAEHLEDKAMEIAKKAVELAHHAGRKTVKAEDIKLAIKQ	HTkB-like
ACJ16723.1	GCA_000018365.1	Thermococcus onnurineus NA1	MAELPIAPVDRLIRKAGAARVSEDAAKLLAEHLEEKALEIAKKAVDLAHHAGRKTVKAEDIKLAIKA	HTkB-like
ANF22029.1	GCA_001647085.1	Thermococcus piezophilus	MAELPIAPVDRLIRKAGAARVSEDAAKLLAEHLEEKAIEIAKKAVDLAHHAGRKTVKAEDIKLAIKA	HTkB-like
AEK73791.1	GCA_000221185.1	Thermococcus sp. 4557	MAELPIAPVDRLIRKAGAARVSEDAAKLLAEHLEEKAMEIARKAVDLAHHAGRKTVKAEDIKLAIKS	HTkB-like
AFL95685.1	GCA_000265525.1	Thermococcus cleftensis	MAELPIAPVDRLIRKAGAARVSEDAAKLLAEHLEEKAMEIARKAVDLAHHAGRKTVKAEDIKLAIKS	HTkB-like
KUH33491.1	GCA_001484195.1	Thermococcus celericrescens	MAELPIAPVDRLIRKAGAARVSEDAAKLLAEHLEEKAMEIARKAVDLAHHAGRKTVKAEDIKLAIKS	HTkB-like
QDA31915.1	GCA_006274605.1	Thermococcus sp. IOH1	MAELPIAPVDRLIRKAGAARVSEDAAKLLAEHLEEKAMEIARKAVDLAHHAGRKTVKAEDIKLAIKS	HTkB-like
ASJ05087.1	GCA_002214465.1	Thermococcus barossii	MAELPIAPVDRLIRKAGAARVSEDAAKLLAEHLEEKALEIAKKAVDLAHHAGRKTVKAEDIKLAIKS	HTkB-like
ASJ05842.1	GCA_002214485.1	Thermococcus pacificus	MAELPIAPVDRLIRKAGAARVSEDAAKLLAEHLEEKAMEIAKKAVDLAHHAGRKTVKAEDIKLAIKS	HTkB-like
ASJ07907.1	GCA_002214505.1	Thermococcus siculi	MAELPIAPVDRLIRKAGAARVSEDAAKLLAEHLEEKAMEIAKKAVDLAHHAGRKTVKAEDIKLAIKS	HTkB-like
AJLF01000003.1-63 (prodigal computed)	GCA_000258515.1	Thermococcus zilligii AN1	MAELPIAPVDRLIRKAGAARVSEDAAKALAEHLEEKAIEIAKKAVDLAHHAGRKTVKAEDIKLALKG	HTkB-like
ALV63354.1	GCA_001484685.1	Thermococcus sp. 2319x1	MAELPIAPVDRLIRKAGAPRVSEEAAKVLAEHLEEKAIEIAKKAVDFANHAGRKTVKAEDIKLAIKS	HTkB-like	L46F	L46F
ASJ10074.1	GCA_002214525.1	Thermococcus sp. P6	MAELPIAPVDRLIRKAGAARVSEDAARVLAEHLEEHAIEIARKAVDFAHHAGRKTVKAEDIKLALKA	HTkB-like	L46F	K35H,L46F
ASJ11296.1	GCA_002214525.1	Thermococcus sp. P6	MAELPIAPVDRLIRKAGAARVSEDAARVLAEHLEEHAIEIARKAVDFAHHAGRKTVKAEDIKLALKA	HTkB-like	L46F	K35H,L46F
AMQ18382.1	GCA_001592435.1	Thermococcus peptonophilus	MAELPIAPVDRLIRKAGAARVSEEAAKVLAEHLEEKAIEIAKKAVALAQHAGRKTVKAEDIKLAIKS	HTkB-like
ASI99083.1	GCA_002214365.1	Thermococcus celer Vu 13 = JCM 8558	MAELPIAPVDRLIRKAGAARVSEEAAKLLAEHLEEKGIEIAKKAVDLAHHAGRKTVKAEDIKLAIKS	HTkB-like
ASJ13045.1	GCA_002214545.1	Thermococcus thioreducens	MAELPIAPVDRLIRKAGAARVSEDAAKLLAEHLEEKALEIAKKAVDLAHHAGRKTVKAEDIKLAIKS	HTkB-like
ASJ14748.1	GCA_002214565.1	Thermococcus radiotolerans	MAELPIAPVDRLIRKAGAARVSEDAAKLLAEHLEEKAMEIASKAVDLAHHAGRKTVKAEDIKLAIKS	HTkB-like
RLF87512.1	GCA_003660485.1	Thermococci archaeon	MAELPIAPVDRLIRKAGAARVSEEAAKVLAEHLEEKGIEIAKKAVELAHHAGRKTVKAEDIKLAIRS	HTkB-like
RLF89200.1	GCA_003660485.1	Thermococci archaeon	MAELPIAPVDRLIRKAGAQRVSEQAAKLLAEHLEEKALEIARKAVDLAKHAGRKTVKAEDIKLAIRS	HTkB-like
RLF89622.1	GCA_003660495.1	Thermococci archaeon	MAELPIAPVDRLIRKAGAPRVSEEAAKVLAEHLEDKAMEIAKKAVELAHHAGRKTVKAEDIKLAIKQ	HTkB-like
RLF86230.1	GCA_003663525.1	Thermococci archaeon	MAELPIAPIDRLVRKAGAPRVSEEAAKVLAEHLEDKAMEIAKKAVDLAKHAGRKTVKAEDIKLAIKA	HTkB-like
RLF82482.1	GCA_003663535.1	Thermococci archaeon	MAELPIAPIDRLVRKAGAPRVSEEAAKVLAEHLEDKAMEIAKKAVDLAKHAGRKTVKAEDIKLAIKA	HTkB-like
RLF78498.1	GCA_003663695.1	Thermococci archaeon	MAELPIAPVDRLIRKAGAPRVSEEAAKVLAEHLEDKAMEIAKKAVELAHHAGRKTVKAEDIKLAIKQ	HTkB-like
HDZ36007.1	GCA_011050175.1	Thermococcus sp.	MAELPIAPVDRLIRKAGAARVSEDAAKLLAEHLEEKAMEIAKKAVDLAHHAGRKTVKAEDIKLAIKA	HTkB-like
NJE09500.1	GCA_012027305.1	Thermococcus sp. MAR1	MAELPIAPVDRLIRKAGAARVSEDAAKLLAEHLEEKAMEIAKKAVDLAHHAGRKTVKAEDIKLAIKS	HTkB-like
NJE07720.1	GCA_012027325.1	Thermococcus sp. M39	MAELPIAPVDRLIRKAGAQRVSEEAAKLLAEHLEEKAIEIAKKAVDLAKHAGRKTVKAEDIKLAIKS	HTkB-like
NJE05021.1	GCA_012027355.1	Thermococcus sp. M36	MAELPIAPVDRLIRKAGAARVSEEAAKVLAEHLEEKALEIAKKAVDLAHHAGRKTVKAEDIKLAIKS	HTkB-like
NJD98225.1	GCA_012027395.1	Thermococcus sp. LS1	MAELPIAPVDRLIRKAGAARVSEDAAKLLAEHLEEKALEIAKKAVDLAHHAGRKTVKAEDIKLAIKA	HTkB-like
NJE26633.1	GCA_012027425.1	Thermococcus sp. MV5	MAELPIAPIDRLIRKAGAPRVSEEAAKVMAEHLEEKAMEIAKKAVDLAKHAGRKTVKAEDIKLAIKA	HTkB-like
NJE02313.1	GCA_012027495.1	Thermococcus sp. JdF3	MAELPIAPVDRLIRKAGAARVSEDAAKLLAEHLEEKAMDIARKAVDLAHHAGRKTVKAEDIKLAIKS	HTkB-like
NJE85045.1	GCA_012027555.1	Thermococcus sp. CX2	MAELPIAPVDRLIRKAGAARVSEDAAKLLAEHLEEKALEIAKKAVDLAHHAGRKTVKAEDIKLAIKA	HTkB-like
NJF25470.1	GCA_012027595.1	Thermococcus sp. Bubb.Bath	MAELPIAPVDRLIRKAGAPRVSEDAAKVLAEHLEEKAIEISKKAVELAHHAGRKTVKAEDIKLAIRS	HTkB-like
NJE60507.1	GCA_012027615.1	Thermococcus sp. 21S7	MAELPIAPVDRLIRKAGAARVSEDAAKLLAEHLEEKAMEIASKAVDLAHHAGRKTVKAEDIKLAIKS	HTkB-like
NJE53991.1	GCA_012027635.1	Thermococcus sp. 21S9	MAELPIAPVDRLIRKAGAARVSEEAAKVLAEHLEEKALEIAKKAVALAQHAGRKTVKAEDIKLAIKS	HTkB-like
NJE29684.1	GCA_012027645.1	Thermococcus sp. 18S1	MAELPIAPVDRLIRKAGAARVSEDAAKLLAEHLEEKAMEIARKAVDLAHHAGRKTVKAEDIKLAIKS	HTkB-like
CAD5244819.1	GCA_904067545.1	Thermococcus sp. IRI35c	MAELPIAPVDRLIRKAGAARVSEDAAKLLAEHLEEKAMEIARKAVDLAHHAGRKTVKAEDIKLAIKS	HTkB-like
AAL81955.1	GCA_000007305.1	Pyrococcus furiosus DSM 3638	MGELPIAPVDRLIRKAGAERVSEQAAKVLAEYLEEYAIEVAKKAVEFARHAGRKTVKVEDIKLAIKS	HTkA-like
CAB49269.1	GCA_000195935.2	Pyrococcus abyssi GE5	MGELPIAPVDRLIRKAGAERVSEQAAKVLAEYLEEYAIEVAKKAVEFARHAGRKTVKVEDIKLAIKS	HTkA-like
BAA30901.1	GCA_000011105.1	Pyrococcus horikoshii OT3	MWMMGELPIAPVDRLIRKAGAERVSEQAAKVLAEYLEEYAIEIAKKAVEFARHAGRKTVKVEDIKLAIKS	HTkA-like
AEC51304.1	GCA_000211475.1	Pyrococcus sp. NA2	MGELPIAPVDRLIRKAGAERVSEQAAKVLAEYLEEYAVEVAKKAVEFARHAGRKTVKVEDIKLAIKS	HTkA-like
BAD85602.1	GCA_000009965.1	Thermococcus kodakarensis KOD1	MAELPIAPVDRLIRKAGAERVSEDAAKVLAEYLEEYAIELSKKAVDFARHAGRKTVKAEDIKLAIKA	HTkA-like
ADT83177.1	GCA_000151105.2	Thermococcus barophilus MP	MAELPIAPIDRLIRKAGAERVSEEAAKVLAEYLEEYAIELSKKAVEFARHAGRKTVKAEDIKLAIKA	HTkA-like
AHF79684.1	GCA_000517445.1	Thermococcus paralvinellae	MAELPIAPIDRLIRKAGAERVSEEAAKVLAEYLEEYAIELSKKAVEFARHAGRKTVKAEDIKLAIKA	HTkA-like
AEH23840.1	GCA_000215995.1	Pyrococcus yayanosii CH1	MAELPIAPVDRLIRKAGAERVSEEAAKILAEYLEEYAIEISKKAVEFARHAGRKTVKAEDIKLAIKA	HTkA-like
EHR78220.1	GCA_000246985.3	Thermococcus litoralis DSM 5473	MAELPIAPIDRLIRKAGAERVSEEAAKILAEYLEEYAVELGKKAVEFARHAGRKTVKAEDIKLAIKA	HTkA-like
ALV63249.1	GCA_001484685.1	Thermococcus sp. 2319x1	MAELPIAPIDRLIRKAGAERVSEEAAKILAEYLEEYAVELGKKAVEFARHAGRKTVKAEDIKLAIKA	HTkA-like
KE387149.1-73 (prodigal computed)	GCA_000430485.1	Thermococcus sp. PK	MAELPIAPIDRLIRKAGAERVSEEAAKILAEYLEEYAIELGKKAVEFARHAGRKTVKAEDIKLAIKA	HTkA-like
ANF23023.1	GCA_001647085.1	Thermococcus piezophilus	MAELPIAPIDRLIRKAGAERVSEEAAKVLAEYLEEYAIELAKKAVEYARHAGRKTVKAEDIKLAIKA	HTkA-like		F46Y
AFL94617.1	GCA_000265525.1	Thermococcus cleftensis	MAELPIAPIDRLIRKAGAERVSEDAAKVLAEYLEEYAIELAKKANDFARHAGRKTVKAEDIKLAIKA	HTkA-like
AIU69875.1	GCA_000769655.1	Thermococcus eurythermalis	MAELPIAPIDRLIRKAGAERVSEEAAKVLAEYLEEYAIELAKRANDFARHAGRKTVKAEDIKLAIKA	HTkA-like
ASJ06692.1	GCA_002214485.1	Thermococcus pacificus	MAELPIAPIDRLIRKAGAERVSEEAAKVLAEYLEEYAIELAKKANDFARHAGRKTIKAEDIKLAIKA	HTkA-like
AHL21670.1	GCA_000585495.1	Thermococcus nautili	MAELPIAPIDRLIRKAGAERVSEEAAKVLAEYLEEYAIELAKKANEFARHAGRKTVKAEDIKLAIKA	HTkA-like
LT900021.1-1083 (prodigal computed)	GCA_900198835.1	Thermococcus sp. EXT12c	MAELPIAPIDRLIRKAGAERVSEEAAKVLAEYLEEYAIELSKKANEFARHAGRKTVKAEDIKLAIKA	HTkA-like
ASJ00192.1	GCA_002214385.1	Thermococcus gorgonarius	MAELPIAPIDRLIRKAGAERVSEEAAKVLAEYLEEYAIEIGKKATEFARHAGRKTVKAEDIKLAIKA	HTkA-like
AFK23282.1	GCA_000263735.1	Pyrococcus sp. ST04	MMGELPIAPVDRLIRKAGAERVSEEAAKILAEYLEEYAIEVSKKAVEFARHAGRKTVKAEDIKLAIKS	HTkA-like
AMM55009.1	GCA_001577775.1	Pyrococcus kukulkanii	MGELPIAPVDRLIRKAGAERVSEEAAKILAEYLEEYAIEVSKKAVEFARHAGRKTVKAEDIKLAIKS	HTkA-like
ASJ17557.1	GCA_002214605.1	Thermococcus chitonophagus	MGELPIAPVDRLIRKAGAERVSEEAAKILAEYLEEYAIEVSKKAVEFARHAGRKTVKAEDIKLAIKS	HTkA-like
MTLP01000031.1-88 (prodigal computed)	GCA_002009975.1	Thermococcus sp. JdFR-02	MAELPIAPIDRLIRKAGAERVSEEAAKILAEYLEDYAVELAKKSVEYARHAGRKTVKAEDIKLAIKA	HTkA-like		F46Y
ACS90532.1	GCA_000022545.1	Thermococcus sibiricus MM 739	MAELPIAPIDRLIRKAGAERVSEDAAKVLAEYLEEYAVEVAKKSVEFARHAGRKTVKAEDIKLAVKA	HTkA-like
KPU62458.1	GCA_001317345.1	Thermococcus sp. EP1	MPIAPIDRLIRKAGAERVSEDAAKVLAEYLEEYAVELAKKSVEFARHAGRKTVKAEDIKLAIKA	HTkA-like
ASJ04222.1	GCA_002214465.1	Thermococcus barossii	MAELPIAPIDRLIRKAGAERVSEEAAKVLAEYLEEYAVELARKSVQFARHAGRKTVKAEDIKLAIKA	HTkA-like
ACS34282.1	GCA_000022365.1	Thermococcus gammatolerans EJ3	MAELPIAPIDRLIRKAGAERVSEEAAKVLAEYLEEYAIEIARKANDFARHAGRKTVKAEDIKLAIRT	HTkA-like
EEB74307.1	GCA_000151205.2	Thermococcus sp. AM4	MAELPIAPIDRLIRKAGAERVSEEAAKVLAEYLEEYAIEIARKANEFARHAGRKTVKAEDIKLAIRT	HTkA-like
ASJ08794.1	GCA_002214505.1	Thermococcus siculi	MAELPIAPIDRLIRKAGAERVSEEAAKVLAEYLEEYAIEIARKSNDFARHAGRKTVKAEDIKLAIKA	HTkA-like
AEK72656.1	GCA_000221185.1	Thermococcus sp. 4557	MAELPIAPIDRLIRKAGAERVSEDAAKVLAEYLEEYAIELARKSADFARHAGRKTVKAEDIKLAIKA	HTkA-like
KUH31667.1	GCA_001484195.1	Thermococcus celericrescens	MAELPIAPIDRLIRKAGAERVSEDAAKVLAEYLEEYAIELARKSADFARHAGRKTVKAEDIKLAIKA	HTkA-like
QDA30973.1	GCA_006274605.1	Thermococcus sp. IOH1	MAELPIAPIDRLIRKAGAERVSEDAAKVLAEYLEEYAIELARKSTDFARHAGRKTVKAEDIKLAIKA	HTkA-like
AJC71056.1	GCA_000816105.1	Thermococcus guaymasensis DSM 11113	MAELPIAPVDRLIRKAGAERVSEEAAKVLAEYLEEYAIELARKATEFARHAGRKTVKAEDIKLAIRS	HTkA-like
ASJ02315.1	GCA_002214585.1	Thermococcus profundus	MAELPIAPIDRLIRKAGAERVSEEAAKVLAEHLEEYAIEVARKAAEFARHAGRKTVKAEDIKLAIRT	HTkA-like	Y31H	Y31H
AJLF01000001.1-104 (prodigal computed)	GCA_000258515.1	Thermococcus zilligii AN1	MAELPIAPIDRLIRKAGAERVSEDAAKVLAEYLEEYAIEVGKKAAEFARHAGRKTVKAEDVRLAVKA	HTkA-like
AIF68887.1	GCA_000725425.1	Palaeococcus pacificus DY20341	MELPIAPIDRLIRKAGAERVSEDAAKILAEYLEDYAIELAKKANEFARHAGRKTVKAEDIKLAIKA	HTkA-like
ACJ15670.1	GCA_000018365.1	Thermococcus onnurineus NA1	MAELPIAPIDRLIRKAGAERVSEEAAKVLAEYLEEYAMDLAKRAAEFARHAGRKTVKAEDIKLAIKT	HTkA-like
LANF01000010.1-51 (prodigal computed)	GCA_000966265.1	Palaeococcus ferrophilus DSM 13482	MELPIAPIDRLIRKAGAERVSEDAAKVLAEYLEDYAMEVAGKAIAFARHAGRKTVKAEDIKLAIKA	HTkA-like
AMQ19125.1	GCA_001592435.1	Thermococcus peptonophilus	MAELPIAPVDRLIRKAGAERVSEDAAKILAEYLEEYAIELSKKAVEFARHAGRKTVKAEDIKLAIKA	HTkA-like
ASI99810.1	GCA_002214365.1	Thermococcus celer Vu 13 = JCM 8558	MAELPIAPIDRLIRKAGAERVSEEAAKVLAEYLEEYAIELSRRAKDYAMHAGRKTVKAEDIKLAIKE	HTkA-like		F46Y
ASJ12022.1	GCA_002214545.1	Thermococcus thioreducens	MAELPIAPIDRLIRKAGAERVSEEAAKVLAEYLEEYAIELAKKSAEFARHAGRKTVKAEDIKLAIKA	HTkA-like
ASJ14408.1	GCA_002214565.1	Thermococcus radiotolerans	MAELPIAPIDRLIRKAGAERVSEEAAKILAEYLEEYAIEVGKKSVQFARHAGRKTVKAEDIKLAIKA	HTkA-like
RLF92116.1	GCA_003660485.1	Thermococci archaeon	MGELPIAPVDRLIRKAGAERVSEEAAKILAEYLEEYAIEVSKKAVEFARHAGRKTVKAEDIKLAIKS	HTkA-like
RLF90088.1	GCA_003660495.1	Thermococci archaeon	MELPIAPIDRLIRKAGAERVSEDAAKVLAEYLEDYAIELAKKSSDFARHAGRKTVKAEDIKLAIKA	HTkA-like
RLF83483.1	GCA_003663525.1	Thermococci archaeon	MAELPIAPIDRLIRKAGAERVSEDAAKVLAEYLEEY	HTkA-like		Missing C-term
RLF79735.1	GCA_003663535.1	Thermococci archaeon	MAELPIAPIDRLIRKAGAERVSEDAAKVLAEYLEEYAVELAKKSVEFARHAGRKTVKAEDIKLAVKA	HTkA-like
RLF76361.1	GCA_003663695.1	Thermococci archaeon	MELPIAPIDRLIRKAGAERVSEDAAKVLAEYLEDYAIELAKKSSDFARHAGRKTVKAEDIKLAIKA	HTkA-like
HDZ35934.1	GCA_011050175.1	Thermococcus sp.	MAELPIAPIDRLIRKAGAERVSEDAAKVLAEYLEEYAIELARKATDFARHAGRKTVKAEDIKLAIKA	HTkA-like
NJE09850.1	GCA_012027305.1	Thermococcus sp. MAR1	MAELPIAPIDRLIRKAGAERVSEEAAKILAEYLEEYAIEVGRKSVEYARHAGRKTVKAEDIKLAIKA	HTkA-like		F46Y
NJE07296.1	GCA_012027325.1	Thermococcus sp. M39	MAELPIAPIDRLIRKAGAERVSEEAAKVLAEYLEEYAIELSKKAVEFARHAGRKTVKAEDIKLAIKA	HTkA-like
NJE06015.1	GCA_012027355.1	Thermococcus sp. M36	MAELPIAPIDRLIRKAGAERVSEEAAKVLAEYLEEYAIELSKKAAAFARHAGRKTVKAEDIKLAIKA	HTkA-like
NJD99123.1	GCA_012027395.1	Thermococcus sp. LS1	MAELPIAPIDRLIRKAGAERVSEEAAKVLAEYLEEYAIDVAKKAAEFARHAGRKTVKAEDIKLAIKT	HTkA-like
NJE26742.1	GCA_012027425.1	Thermococcus sp. MV5	MAELPIAPIDRLIRKAGAERVSEDAAKVLAEYLEEYAVELAKKSVEFARHAGRKTVKAEDIKLAIKA	HTkA-like
NJE27157.1	GCA_012027425.1	Thermococcus sp. MV5	SEEAAKVLAEYLEEYAIELSKKAAAFARHAGRKTVKAEDIKLAIKS	HTkA-like		Missing N-term
NJE01747.1	GCA_012027495.1	Thermococcus sp. JdF3	MAELPIAPIDRLIRKAGAERVSEDAAKVLAEYLEEYAIELARKSADFARHAGRKTVKAEDIKLAIKA	HTkA-like
NJE84772.1	GCA_012027555.1	Thermococcus sp. CX2	MAELPIAPIDRLIRKAGAERVSEEAAKVLAEYLEEYAIELAKKAVEYARHAGRKTVKAEDIKLAIKA	HTkA-like		F46Y
NJF25404.1	GCA_012027595.1	Thermococcus sp. Bubb.Bath	MAELPIAPIDRLIRKAGAERVSEDAAKVLAEHLEEYAIELARKSNEFARHAGRKTVKAEDIKLAIRA	HTkA-like	Y31H	Y31H
NJE62344.1	GCA_012027615.1	Thermococcus sp. 21S7	MAELPIAPIDRLIRKAGAERVSEEAAKILAEYLEEYAIELSKKSVQFARHAGRKTVKAEDVKLALKA	HTkA-like
NJE54925.1	GCA_012027635.1	Thermococcus sp. 21S9	MAELPIAPIDRLIRKAGAERVSEEAAKVLAEYLEEYAIELAKKANEFARHAGRKTVKAEDIKLAIKA	HTkA-like
NJE30753.1	GCA_012027645.1	Thermococcus sp. 18S1	MAELPIAPIDRLIRKAGAERVSEDAAKVLAEYLEEYAIEVARKSTDFARHAGRKTVKAEDIKLAIKA	HTkA-like
NPA48162.1	GCA_013153595.1	Thermococci archaeon	MAELPIAPIDRLVRKAGAQRVSEEAAKVLAEHLEEYAIEISKKAVEFARHAGRKTVKAEDIKLAIKA	HTkA-like	E18Q/Y31H	E18Q,Y31H
CAD5243811.1	GCA_904067545.1	Thermococcus sp. IRI35c	MAELPIAPIDRLIRKAGAERVSEDAAKVLAEYLEEYAIELARKSADFARHAGRKTVKAEDIKLAIKA	HTkA-like
AAL81408.1	GCA_000007305.1	Pyrococcus furiosus DSM 3638	MVELLVKSKVKEFVSSIDKDMRVSPEFYEALEAEVKALIEKAVKRAQAEGRKTLYARHV	bacteria-type singlets
BAD85229.1	GCA_000009965.1	Thermococcus kodakarensis KOD1	MAEMLVKSKVKEFVKSVDPEMRVSPEFYDALEAEVKALVEKAIKRAQAEGRKTLYARHV	bacteria-type singlets
AHL22602.1	GCA_000585495.1	Thermococcus nautili	MAEMLVKSKVKELVKNLDPEMRVSPEFYDALEEELKALVEKAVKRAKAEGRKTLYARHV	bacteria-type singlets
AIU70766.1	GCA_000769655.1	Thermococcus eurythermalis	MAEMLVKSKVKELVKNLDPEMRVSPEFYDALEEELKVLVEKAVKRAKAEGRKTLYARHV	bacteria-type singlets
ACS33228.1	GCA_000022365.1	Thermococcus gammatolerans EJ3	MAEIIVKSKVKEFVKSLDAEMRVSPEFYDALEAEVKVLIEKAVKRAKEEGRKTLYARHV	bacteria-type singlets
AJC71892.1	GCA_000816105.1	Thermococcus guaymasensis DSM 11113	MAEIIVKSKVKEFVKSLDAEMRVSPEFYDALEAEIKVLIEKAIKRAKEEGRKTLYARHV	bacteria-type singlets
EEB74725.1	GCA_000151205.2	Thermococcus sp. AM4	MAEIIVKSKVKEFVKSLDAEMRVSPEFYDALEAEVKALIEKAVKRAKEEGRKTLYARHV	bacteria-type singlets
ACJ16232.1	GCA_000018365.1	Thermococcus onnurineus NA1	MAEMIVKSKVKEAVKAIDPEMRINPEFYEALEAEIKILIEKAVKRAKDEGKKTLYPRHV	bacteria-type singlets
AFL96134.1	GCA_000265525.1	Thermococcus cleftensis	MAEMIVKSKVKEAVKAIDPEMRINPEFYEALEAELKVLIEKAVKRAKDEGKKTLYPRHV	bacteria-type singlets
AEK72144.1	GCA_000221185.1	Thermococcus sp. 4557	MAEMIVKSKVKEAIKAIDPEMRVNPEFYEALEAEIKTLVEKAVKRAKDEGKKTLYPRHV	bacteria-type singlets
KUH33956.1	GCA_001484195.1	Thermococcus celericrescens	MVEMIVKSKVKEAVKAIDPEMRVNPEFYDALEAEIKTLVEKAVKRAKDEGKKTLYPRHV	bacteria-type singlets
AMQ19473.1	GCA_001592435.1	Thermococcus peptonophilus	MAEMLVKSKVKEFVKSVDPEMRVSPEFYDALEAEVKALVEKAIKRAQAEGRKTLYTRHV	bacteria-type singlets
ASI99555.1	GCA_002214365.1	Thermococcus celer Vu 13 = JCM 8558	MVEMIVKSKVKEAVKAIDPEMRVNPEFYEALEAEVKALIEKAVKRAKDEGKKTLYPRHV	bacteria-type singlets
ASJ13525.1	GCA_002214545.1	Thermococcus thioreducens	MAELIVKSKVKEAVKAIEPEMRVNPEFYEALEAEIKALIEKAVKRAKDEGKKTLYPRHV	bacteria-type singlets
ASJ13980.1	GCA_002214565.1	Thermococcus radiotolerans	MAELIVKSKVKEAVKAIEPEMRVNPEFYEALEAEIKALIEKAVKRAKDEGKKTLYPRHV	bacteria-type singlets
HDZ36063.1	GCA_011050175.1	Thermococcus sp.	MAELIVKSKVKEAVKAVDPEMRVNPEFFDALEAEVKALIEKAVKRAKDEGKKTLYPRHV	bacteria-type singlets
NJE10392.1	GCA_012027305.1	Thermococcus sp. MAR1	MAELIVKSKVKEAVKAIEPEMRVNPEFYEALEAEIKALIEKAVKRAKDEGKKTLYPRHV	bacteria-type singlets
NJE04579.1	GCA_012027355.1	Thermococcus sp. M36	MAEMIVKSKVKEAIKAIDPDMRVNPEFFEALEAELKVLIEKAVKRAKDEGKKTLYPRHV	bacteria-type singlets
NJD99609.1	GCA_012027395.1	Thermococcus sp. LS1	MAELIVKSKVKDVVKAIDPEMRINPEFYEALEAEIKVLIEKAVKRAKDEGKKTLYPRHV	bacteria-type singlets
NJE01410.1	GCA_012027495.1	Thermococcus sp. JdF3	MVEMIVKSKVKEAVKAIDPEMRVNPEFYEALEAEIKTLVEKAVKRAKDEGKKTLYPRHV	bacteria-type singlets
NJF24431.1	GCA_012027595.1	Thermococcus sp. Bubb.Bath	MVELLVKSKVKEAVKGMDEEMRVNPEFYDALEAEVKALIEKAVKRAKDEGKKTLYPRHV	bacteria-type singlets
NJE61331.1	GCA_012027615.1	Thermococcus sp. 21S7	MAEMIVKSKVKEAVKAVDPEMRVNPEFYEALEAELKALIEKAVKRAKDEGKKTLYPRHV	bacteria-type singlets
NJE53775.1	GCA_012027635.1	Thermococcus sp. 21S9	MAELIVKSKVKELVKNIDPEMRVSPEFYDALEEELKALVEKAVKRAKAEGRKTLYARHV	bacteria-type singlets
NJE31255.1	GCA_012027645.1	Thermococcus sp. 18S1	MAEMIVKSKVKEAIKAIDPEMRVNPEFYEALEAEIKTLVEKAVKRAKDEGKKTLYPRHV	bacteria-type singlets
CAD5244308.1	GCA_904067545.1	Thermococcus sp. IRI35c	MAEMIVKSKVKEAVKAIDPEMRVNPEFYEALEAEVKALVEKAVKRAKDEGKKTLYPRHV	bacteria-type singlets
NJE27137.1	GCA_012027425.1	Thermococcus sp. MV5	FREEGKVYDVYNLGSDDWITVKEIAEIVSKEMGLNPEFYFTGGVDGGRGWKGDVKFMRLSIEKAKSKGWKPRMNSYEAVRRTVQELLRTLK	bacteria-type singlets
AAL80748.1	GCA_000007305.1	Pyrococcus furiosus DSM 3638	MAEMVIPYPHLQRILEKTCELAVTKPMAERMMEIVERKLADLFEVAYENATAENSETIKMRHIPITKGFRSSMNLFRAVIEDENIKIEPILDYVLRKIPADKPLEEEVINELPIITGTLFVLIGRVIKALHPEVRNVYPEHIEEAEKVLDYTL	bacteria-type doublets
BAD84939.1	GCA_000009965.1	Thermococcus kodakarensis KOD1	MAEMIIPYPQLQKILERTCELAVIKPRAEEMMDIVEKKLADLFEVAYENAKAENADTIKMRHIPITKGFRNSMNLFRAVIEDEGVEIEPIRKYVLKKIPGDRPLEEDVVNELPIIAGTLFVLIGRVIKALHPEIKNVYPEHIEEAKKVLDYTL	bacteria-type doublets
ACS33435.1	GCA_000022365.1	Thermococcus gammatolerans EJ3	MAEMIIPYPQLQKILERTCELAVIKPRAEEMMEIVEKKLADLFEVAYENAKAERSDTIKMRHIPITKGFKNSLNLFRAVIEDEKVQIEPIRKFLLKKIPGDIPLEEDVVNELPIIAGTLFVLIGRVIKALHPEIKNVYPEHIEEAKKVLDYTL	bacteria-type doublets
EEB74519.1	GCA_000151205.2	Thermococcus sp. AM4	MAEMIIPYPQLQKILERTCELAVIKPRAEEMMEIVEKKLSDLFEVAYENAKAERSSTIKMRHIPITKGFKNSLNLFRAVIEDEKVQIDPIRKFLLKKIPGDIPLEEDVVNELPIIAGTLFVLIGRVIKALHPEIKNVYPEHIEEAKKVLDYTL	bacteria-type doublets
AHL22334.1	GCA_000585495.1	Thermococcus nautili	MAEMIIPYPQLQKILERTCELAVIKPRAEEMMDIVEKKLSDLFEVAYENAKAERSSTIKMRHIPITKGFKNSLNLFRAVIEDEKVQIEPIRKYVLKKIPGDIPLEEDVVNELPIIAGTLFVLIGRVIKALHPEIKNVYPEHIEEAKKVLDYTL	bacteria-type doublets
LT900021.1-1668 (prodigal computed)	GCA_900198835.1	Thermococcus sp. EXT12c	MAEMIIPYPQLQKILERTCELAVIKPRAEEMMDIVEKKLSDLFEVAYENAKVERSSTIKMRHIPITKGFKNSLNLFRAVIEDEKVQIEPIRKYVLKKIPGDIPLEEDVVNELPVIAGTLFVLIGRVIKALHPEIKNVYPEHIEEAKKVLDYTL	bacteria-type doublets
AIU70291.1	GCA_000769655.1	Thermococcus eurythermalis	MAEMIIPYPQLQKILERTCELAVIKPRAEEMMEIVEKKLADLFEVAYENAKAERSSTIKMRHIPITKGFKNSLNLFRAVIEDEKVEIEPIRKYVLKKIPGDIPLEEDVVNELPIIAGTLFVLVGRVIKALHPEIKNVYPEHIEEAKKVLDYTL	bacteria-type doublets
AJC72509.1	GCA_000816105.1	Thermococcus guaymasensis DSM 11113	MAEMIIPYPQLQKILERTCELAVVKPRAEEMMEIVEKKLADLFEVAYENAKAERSSTIKMRHIPITRGFKNSLNLFRAVIENEKVQIEPIRKYVLKKIPGDIPLEEDVVNELPIIAGTLFVLIGRVIKALHPEIKNVYPEHIEEAKKVLDYTL	bacteria-type doublets
QDA31581.1	GCA_006274605.1	Thermococcus sp. IOH1	MAEMIIPYPQLQKILERTCELAVIKPRAEEMMEIVEKKLSDLFEVAYENAKAERSSTIKMRHIPITKGFRNSLNLFRAVIEDEKVQIEPIRKYVLKKIPGDIPLEEDVVNELPIIAGTLFVLVGRVIKALHPEIKNVYPEHIEEAGKVLDYTL	bacteria-type doublets
AEK74020.1	GCA_000221185.1	Thermococcus sp. 4557	MSEMVIPYPQLQKILERTCELAVIKPRAEEMMGVVEKKLADLFEVAYENAKAERSSTIKMRHIPITKGFRNSLNLFRAVIEDEKVQIEPIRKYVLKKIPGDIPLEEDVVNELPIIAGTLFVLIGRVIKALHPEIKNVYPEHIEEAKKVLDYTL	bacteria-type doublets
AFL95897.1	GCA_000265525.1	Thermococcus cleftensis	MAEMVIPYPQLQKILERTCELAVIKPRAEEMMEIVEKKLADLFEVAYENAKAERSGTIKLRHIPITKGFRNSLNLFRAVIEDEKVQIEPIRKYVLRKIPGDIPLEEEVVNELPIIAGTLFVLVGRVIKALHPEIKNVYPEHIEEAKRVLDYTL	bacteria-type doublets
ASJ04868.1	GCA_002214465.1	Thermococcus barossii	MAEMVIPYPQLQKILERTCELAVIKPRAEEMMEIVEKKLADLFEVAYENAKAERSGTIKLRHIPITKGFRNSLNLFRAVIEDEKVQIEPIRKYVLRKIPGDIPLEEEVVNELPIIAGTLFVLVGRVIKALHPEIKNVYPEHIEEAKRVLDYTL	bacteria-type doublets
ASJ00818.1	GCA_002214385.1	Thermococcus gorgonarius	MAEMIIPYPQLQKILERTCELAVIKPRAEEMMDIVEKKLADLFEVAYENAKAERSETIKLRHIPITKGFRNSMNLFRAVIEGEGVEIEPIRKYVLKKIPGDIPLEEEVINELPTIAGTLFVLVGRVIKALHPEIRNVYPEHIEEAKKVLDYTL	bacteria-type doublets
AJLF01000001.1-933 (prodigal computed)	GCA_000258515.1	Thermococcus zilligii AN1	MAEMIIPYPQLQKILERTCELAVIKPRAEEMMEIVEKKLADLFEVAYENAIAEGSGTIKLRHIPVTKGFKNSMNLFRAIIEDEGVEIEPIRKFVLKKIPADIPLEEEVVNELPIIAGTLFVLVGRVIKALHPEIRNVYPEHIEEAEKVLDYTL	bacteria-type doublets
ASJ07429.1	GCA_002214485.1	Thermococcus pacificus	MAEMIIPYPQLQKILERTCELAVIKPRAEEMMDIVEKKLADLFEVAYENAMAEGSETIKLRHIPITKGFKNSMNLFRAVIEDEKVQMEPIRKFVLKKIPGDIPLEEEVVNELPTIAGTLFVLVGRVIKALHPEIKNVYPEHIEEAEKVLDYTL	bacteria-type doublets
LANF01000011.1-293 (prodigal computed)	GCA_000966265.1	Palaeococcus ferrophilus DSM 13482	MAGEKVVGVMTMAEMIIPYPQLQKILEKTCGLAVIKPRAEEMMGIVEKKLADLFDVAYENAIAEGSETIKLRHLPLTKGFKSSMNLFRAAIEEENVEIEPIRKFVLREIPVEVPLEEELVNELPIIAGTLFVLVGRVIKALHPEIKNVYPEHIEEAKKVVDYTL	bacteria-type doublets
ADT84726.1	GCA_000151105.2	Thermococcus barophilus MP	MAEMIIPYPQLQKILERTCELAVIKPRAEEMMEIVEKKLSDLFEVAYENAKAENTGIIRLRHLPLTKGFKNSMNLFRAVIEDEKVEIEPIRKFVLKKIPSDLPLDEEVVNELPIITGTLFVLVGRVIKALHPEVKNVYPEHIEEAGKVLDYTL	bacteria-type doublets
AHF81122.1	GCA_000517445.1	Thermococcus paralvinellae	MAEMIIPYPQLKKILERTCELAVIKPRAEEMMEIVEKKLSDLFEVAYENAKAENTGIIKLRHLPLTKGFKNSMNLFRAVIEDEKVEIEPIRKFVLKKIPSDLPLDEEVVNELPIITGTLFVLVGRVIKALHPEVKNVYPEHIEEAGKVLDYTL	bacteria-type doublets
EHR79820.1	GCA_000246985.3	Thermococcus litoralis DSM 5473	MANMIIPFPQLEKILEKTCELALTKPRAEEMMDIVEKKLADLFEVAYENAIAEGSDTIKLRHLPLTKGFKNSMNLFRAVIRDEKVEIEPIRKFVLASIPAEMPLEEELVDELPIITGTLFVLIGRVIKALHPEIRNVYPEHIEEAKRVLDYTL	bacteria-type doublets
KE387148.1-31 (prodigal computed)	GCA_000430485.1	Thermococcus sp. PK	MANMIIPFPQLEKILEKTCELALTKPRAEEMMDIVEKKLADLFEVAYENAIAEGSDTIKLRHLPLTKGFKNSMNLFRAVIRDEKVEIEPIRKFVLASIPAEMPLEEELVDELPIITGTLFVLIGRVIKALHPEIRNVYPEHIEEAKKVLDYTL	bacteria-type doublets
ACS89931.1	GCA_000022545.1	Thermococcus sibiricus MM 739	MREMIIPFPQLQKILEKTCELALIKPRAEEMMKIVERKLTDLFEVAYENAMSERSETIKLRHLPLTKGFKNSMNLFRAVIESEGVEIDPIRKFILRGIPVEVPLEEELVNELPIIVGTLFVLVGRIIKALHPEIRNVYPEHIEEAQKVLDYTL	bacteria-type doublets
AMQ17906.1	GCA_001592435.1	Thermococcus peptonophilus	MAEMIIPYPQLQKILERTCELAVIKPRAEEMMDIVEKKLADLFEVAYENAKAENSETIKMRHIPITKGFKNSMNLFRAVIEDEGVEIEPIRKYVLKKIPGDRPLEEDVVNELPIIAGTLFVLVGRVIKALHPEIKNVYPEHIEEAKKVLDYTL	bacteria-type doublets
RLF83406.1	GCA_003663525.1	Thermococci archaeon	MPEMMIPFPQLQKILEKTCELALIKPRAEEMMKIIEKKLTDLFEVAYENAISERSETIKLRHLPLTKGFKNSMNLFRAVIESEGVEIDPIRKFILREISVEVPLEEELVNELPIIVGTLFVLVGRIIKALHPEIRNIYPEHIEEAKKVLDYTL	bacteria-type doublets
HDZ36459.1	GCA_011050175.1	Thermococcus sp.	MAEMIIPYPQLQKILERTCELAVVKPRAEEMMEIVEKKLADLFEVAYENAKAERSSTIKMRHIPITKGFKNSLNLFRAVIEEENVQIEPIRKYVLTKIPGDIPLEEDVVNELPIIAGTLFVLIGRVIKALHPEIKNVYPEHIEEAKKVLDYTL	bacteria-type doublets
NJE08284.1	GCA_012027325.1	Thermococcus sp. M39	MAEMIIPYPQLKKILERTCELAVIKPRAEEMMEIVEKKLSDLFEVAYENAKAENTGIIKLRHLPLTKGFKNSMNLFRAVIEDEKVEIEPIRKFVLKKIPSDLPLDEEVVNELPTITGTLFVLVGRVIKALHPEVKNVYPEHIEEAGKVLDYTL	bacteria-type doublets
NJF24142.1	GCA_012027595.1	Thermococcus sp. Bubb.Bath	MAEMIIPYPQLQKILERTCELAVIKPRAEEMMEIVEKELADLFEVAYENAKAENSDTIKLRHIPITKGFRSSMNLFRAVIEDENVQMEPIRKYLLKEIPGDKPLEEDVVNELPIIAGTLFVLVGRVIKALHPEIKNVYPEHIEEAGKVLDYTL	bacteria-type doublets
NJE55587.1	GCA_012027635.1	Thermococcus sp. 21S9	MAEMIIPYPQLQKILERTCELAVIKPRAEEMMDIVEKKLSDLFEVAYENAKAERSSTIKMRHIPITKGFKNSLNLFRAVIEDEKVQIEPIRKYVLKKIPGDIPLEEEVVNELPIIAGTLFVLIGRVIKALHPEIKNVYPEHIEEAKKVLDYTL	bacteria-type doublets
